# Assembling an illustrated family-level tree of life for exploration in mobile devices

**DOI:** 10.1101/2021.08.04.454988

**Authors:** Andrés A. Del Risco, Diego A. Chacón, Lucia Ángel, David A. García

## Abstract

Since the concept of the tree of life was introduced by Darwin about a century and a half ago, a considerable fraction of the scientific community has focused its efforts on its reconstruction, with remarkable progress during the last two decades with the advent of DNA sequences. However, the assemblage of a comprehensive tree of life for its exploration has been a difficult task to achieve due to two main obstacles: i) information is scattered into a plethora of individual sources and ii) practical visualization tools for exceptionally large trees are lacking. To overcome both challenges, we aimed to synthetize a family-level tree of life by compiling over 1400 published phylogenetic studies, ensuring that the source trees represent the best phylogenetic hypotheses to date based on a set of objective criteria. Moreover, we dated the synthetic tree by employing over 550 secondary-calibration points, using publicly available sequences for more than 5000 taxa, and by incorporating age ranges from the fossil record for over 2800 taxa. Additionally, we developed a mobile app (Tree of Life) for smartphones in order to facilitate the visualization and interactive exploration of the resulting tree. Interactive features include an easy exploration by zooming and panning gestures of touch screens, collapsing branches, visualizing specific clades as subtrees, a search engine, a timescale to determine extinction and divergence dates, and quick links to Wikipedia. Small illustrations of organisms are displayed at the tips of the branches, to better visualize the morphological diversity of life on earth. Our assembled Tree of Life currently includes over 7000 taxonomic families (about half of the total family-level diversity) and its content will be gradually expanded through regular updates to cover all life on earth at family-level.
