## Supplementary File 4 for "Assembling an illustrated family-level tree of life for exploration in mobile devices"

### Sheet: Sheet1
NODE (clade name)	AGE (M.Y.)
ACANTHURIFORMES	65
ACCIPITRIFORMES	57
ACIDILOBALES	589
ACIDOBACTERIA	2009
ACOSMANURA	186
ACRIDOIDEA	112
ACRODONTA	101
ACTINOBACTERIA	1530
ACTINOPTERI	344
ACTINOPTERYGII	386
ACULEATA	180
ADEPHAGA	263
AEROMONADALES	379
AFROBATRACHIA	96
AFROINSECTIPHILIA	77
AFROTHERIA	83
AGARICOMYCETIDAE	246
AGARICOMYCOTINA	356
AGYRIALES	236
ALISMATALES	118
ALLOCENTROLENIAE	47
ALPHAPROTEOBACTERIA	2480
AMBLYCERA	242
AMOEBOZOA	1480
AMPHICOELIA	184
AMPHIENTOMATAE	236
AMPHISBAENIA	77
AMPHISBAENOIDEA	54
ANABANTIFORMES	77
ANABANTIMORPHARIAE	81
ANABANTOIDEI	57
ANATOIDEA	66
ANGIOSPERMAE	181
ANGUILLIFORMES	158
ANGUIMORPHA	131
ANNULATA	114
ANOMALUROMORPHA	48
ANOPLURA	120
ANSERIFORMES	70
ANTARCTOPERLARIA	125
ANTENNARIOIDEI	72
ANTHOCEROPHYTA	229
ANTRHOPOIDEA	43
APHIDIFORMES	252
APHIDOMORPHA	137
APHREDODEROIDEI	45
APIALES	69
APLOCHEILOIDEI	55
APODA	174
APODI	41
APODIFORMES	57
AQUIFICAE	2075
AQUIFOLIALES	84
ARCTOIDEA	40
ARGENTINIFORMES	95
ARTHROPODA	601
ARTIOFABULA	62
ASCOMYCOTA	590
ASILOIDEA	158
ASPARAGALES	105
ASTERALES	91
ASTERIDAE	111
ATHERINIFORMES	91
ATHERINOMORPHA	93
ATLANTOGENATA	101
ATROPETAE	165
AULOPIFORMES	127
AURICULARIALES	185
AUSTROBAILEYALES	111
BACTERIA	3936
BACTEROIDETES	1644
BALISTOIDEA	46
BASIDIOMYCOTA	519
BATHYERGOIDEA	34
BATOIDEA	198
BATRACHIA	297
BELONIFORMES	75
BELONOIDEI	61
BEMBROIDEI	45
BERYCIFORMES	76
BERYCIMORPHACEAE	107
BETAPROTEOBACTERIA	1980
BILATERIA	824
BIOTA	4290
BLENNIMORPHAE	77
BOREOEUTHERIA	96
BOTRYOSPHAERIALES	103
BRASSICALES	68
BRUNIALES	78
BRYALES	104
BRYIDAE	114
BRYOPHYTA	320
BRYOPHYTINA (Oedipodiales+sister group)	214
BRYOPSIDALES	492
BRYOPSIDINEAE	430
BUCEROTIDES	30
BUCEROTIFORMES	66
BYRRHOIDEA	229
CAELIFERA	266
CAENOIDEA	180
CAENOPHIDIA	76
CALICIALES	166
CANELLALES	120
CANIFORMIA	46
CANTHARELLALES	220
CARANGIMORPHA	85
CARNIVORA	54
CASTORIMORPHA	63
CASUARIIFORMES	29
CATENULISPOREAE	483
CAUDATA	204
CAVIOIDEA	29
CAVIOMORPHA	43
CELASTRALES	81
CENTRARCHIFORMES	79
CETANCODONTA	54
CETARTIODACTYLA	64
CETERUMINANTIA	56
CHAETODONTIFORMES	45
CHAETOTHYRIOMYCETIDAE	280
CHALCIDOIDEA	175
CHARACIPHYSI	150
CHELYDROIDEA	88
CHINCHILLOIDEA	24
CHIROPTERA	62
CHLOROBI	1665
CHLOROFLEXI	1076
CHLOROPHYCEAE	850
CHONDRICHTYES	399
Chytridiomycota+Neocalimastigomycota	682
CICHLIMORPHAE	95
CIMICOMORPHA	226
CINGULATA (crown)	51
CIRRHITIOIDEI	60
CLHAMYDOMONADALES	670
CLUPEIFORMES	169
CLUPEOCEPHALA (crown)	230
CLUPEOIDEI	120
CLYPEATA	287
COLUBROIDEA	74
COMMELINALES	93
CORACIIMORPHAE	78
CORACIOIDEA	42
CORDULEGASTROIDEA	127
CORDYLOMORPHA	149
CORTICIALES	203
CORYNEBACTERIALES	740
COSTATA	157
COTTALES	28
COTTOIDEI	59
CRENARCHAEOTA	2873
CROCODYLIA	80
CROSSOSOMATALES	85
CRYONOTOTHENIOIDEA	20
CRYPTOBRANCHOIDEA	147
CRYPTODIRA	161
CTENOHYSTRICA	57
CTENOSQUAMATA	148
CUCURBITALES	96
CULICOIDEA	236
CURCULIONOIDEA	177
CYCLOSTOMATA	471
CYPRINIFORMES	125
CYPRINODONTIFORMES	65
CYPRINODONTOIDEI	57
CYSTOFILOBASIDIALES	182
DASYCLADALES	438
DASYUROMORPHIA	40
DELTAPROTEOBACTERIA	2340
DEMOSPONGIAE	704
DENDROCEROTIDAE	88
DIADECTOSALAMANDROIDEI	196
DICTYOCERATIDA	121
DIKARYA	723
DINORNITHIFORMES	14
DIOSCOREALES	115
DIPODOIDEA (crown)	39
DIPROTODONTIA	49
DIPSACALES	80
DIPTERA	273
DOTHIDEOMYCETA	384
DOTHIDEOMYCETIDAE	172
DYTISCOIDEA	199
ECDYZOSOA	743
ELASMOBRANCHII	265
ELEGINOPSOIDEA	34
ELOPOMORPHA	223
EMBIOPTERA	176
EMBRYOPHYTA	532
EMYSTERNIA	80
ENSIFERA	268
ENTEROBACTERALES	538
ENTOMOPHTHORALES	499
EPHEMERELLOIDEA	181
EPHEMEROPTERA	269
EPIPROCTA	181
EPSILONPROTEOBACTERIA	1527
ERICALES	108
EUARCHONTOGLIRES	90
EUARCHOTA	82
EUASTERIDAE	104
EUAUSTRALIDELPHIA	62
EUCHONDRICHTHYES	399
EUDICOTYLEDONEAE	128
EUGNATHOSTOMATA	473
EUISOPTERA	132
EUKARYA	2101
EULIPOTYPHLA	79
EUMANTODEA	171
EUMETAZOA	948
EUMUROIDA	36
EUMYCOTA	1055
EUROTIALES	118
EUROTIOMYCETES	385
EUROTIOMYCETIDAE	227
EURYARCHAEOTA	3637
EURYLAIMIDES	43
EURYPTERYGII	157
EURYPYGIFORMES	39
EUSTHENIOIDEA	62
EUTARDIGRADA	309
EUTELEOSTEI	209
EUTELEOSTOMI	435
EVANIOIDEA	150
EXOPORIA	125
FABALES	82
FELIFORMIA	47
FERAE	75
FIRMICUTES	2620
FOSSOMBRONIINEAE	208
FULGOROIDEA	280
FURNARIIDES	42
GADARIAE	86
GALBULAE	46
GALLIFORMES (crown)	68
GALLOANSERAE	80
GASTEROSTEALES	36
GEKKOMORPHA	116
GEKKOTA (crown)	122
GENTIANALES	79
GEOMYOIDEA	34
GERANIALES	82
GERROMORPHA	191
GLIRES	82
GLOSSATA	194
GNETALES	156
GOBIARIA	86
GOBIIFORMES	67
GOMPHALES	104
GRIPOPTERYGOIDEA	70
GRUES	64
GRUOIDEA	48
GYALECTALES	133
GYMNOSPERMAE	303
GYMNOTIFORMES	97
HAEMATOZOA	629
HAEMOSPORIDIA	56
HALANAEROBIALES	976
HALOBACTERIA	455
HAPLOMITRIOPSIDA	414
HAPLORRHINI	67
HAROSA	1290
HEDWIGIALES	41
HEIMERIORINA	470
HEMERCOETOIDEI	32
HETEROSCLEROMORPHA	619
HEXACTINELLIDA (crown)	476
HEXACTINOSIDA	351
HEXAPODA	480
HOLOPHAGAE	1637
HOLOSTEI	295
HOMINOIDEA	20
HOOKERIALES	79
HUERTEALES	50
HYDROPHILOIDEA	258
HYLOIDEA	141
HYMENOPTERA	283
HYPNANAE	104
HYPNODENDRALES	70
HYPOCREALES	246
HYSTRICOGNATHI	47
IGUANIA	157
INSECTA	424
ISCHNEUMONOIDEA	190
ISOPTERA	145
JACANOIDEA	36
JUBULINEAE	194
JUNGERMANNIIDAE	300
JUNGERMANNIOPSIDA	375
KERATOSA	599
KINOSTERNOIDEA	81
KURTIFORMES	76
LACERTIBAENIA	138
LAGOMORPHA	51
LALAGOBATRACHIA	214
LAMIALES	84
LATERATA	149
LAURALES	105
LAURASIATHERIA	89
LAURENTOBATRACHIA	80
LECANOROMYCETES	362
LECANOROMYCETIDAE	256
LEGIONELLALES	1403
LEIOPELMATANURA	220
LEMURIFORMES	59
LEOTIOMYCETES	357
LEPIDOPTERA	224
LEPIDOSAURIA	252
LEPTOMYXIDA	167
LESTOIDEA	146
LETROUIRINEAE	89
LILIALES	92
LISSAMPHIBIA	323
LOPHIIFORMES	90
LORICAROIDEI	114
LORISOIDEA	38
LYCOPODIOPHYTA	370
LYSSACINIDA	390
MACROBIOTOIDEA	120
MACROHETEROCERCA	111
MAGNOLIALES	116
MAGNOLIIDAE	127
MALPIGHIALES	92
MALVALES	91
MAMMALIA	177
MANDIBULATA	583
MANTISPOIDEA	184
MARCHANTIALES	183
MARCHANTIIDAE	240
MARCHANTIOPHYTA	419
MARCHANTIOPSIDA	311
MARSUPIALIA	82
MESANGIOSPERMAE	160
METAZOA	952
METHANOMICROBIALES	785
METHANOSARCINALES	1173
METZGERIIDAE	318
MIRANDORNITHES	55
MONOCOTYLEDONEAE	133
MORMYROIDEA	110
MURAENOIDEI	123
MUROIDEA	47
MUSTELOIDEA	35
MYCOCALICIALES	155
MYODONTA	55
MYRTALES	89
MYXOPHAGA	227
NANDOIDEI	67
NATATANURA	94
NEGATIVICUTES	672
NEISSERIALES	943
NEOANGUIMORPHA	110
NEOAVES	86
NEOBATRACHIA	155
NEOCOCCOIDEA	240
NEOGNATHAE	98
NEOPTERA	372
NEOPTERYGII	315
NEORNITHES	111
NEOTELEOSTEI	167
NEPOMORPHA	242
NEUROPTERIDA	262
NOCTUOIDEA	85
NOVAERATITES	62
NYMPHAEALES	108
OBTECTOMERA	148
ODONATA	215
OPHIDIIFORMES	80
OPHIDIOIDEI	67
OPISTHOKONTA	1105
OSMERIFORMES	81
OSTARIOPHYSI	186
OSTEOGLOSSIFORMES	189
OSTEOGLOSSOCEPHALAI	267
OSTEOGLOSSOMORPHA	225
OSTRACIOIDEA	51
OSTROPALES	195
OSTROPOMYCETIDAE	269
OTOMORPHA	222
OTOPHYSI	153
OVALENTARIA	119
OXALIDALES	69
PALAEGONATHAE	93
PALEOANGUIMORPHA	115
PALLAVICINIALES	254
PALLAVICINIINEAE	220
PAMPHILIOIDEA	191
PANARTHROPODA	723
PANCRUSTACEA	583
PAPILIONOIDEA	106
PARACANTHOMORPHACEA	132
PARACHELA	222
PARATRACHINOIDEI	80
PASSERI	62
PASSERIFORMES	67
PAXILINEAE	64
PECORA	27
PELECANIFORMES	66
PELECANIMORPHAE	73
PELLIIDAE	326
PELTIGERALES	151
PEMPHERIFORMES	88
PEMPHEROIDEA	55
PENTAPETALAE	117
PERCOIDEI	65
PERCOMORPHATA	128
PERCOPSIFORMES	62
PETROSAVIIDAE	128
PEZIZOMYCOTINA	442
PHALACROCORACOIDEA	37
PHALANGERIDA	48
PHALLOMYCETIDAE	169
PHASMATODEA	172
PHIOMORPHA	40
PHTHIRAPTERA	250
PHYLLOPHAGA (crown)	35
PHYTOPHAGA	189
PICI	49
PICOIDEA	32
PILOSA	56
PIPERALES	116
PLACENTALIA	105
PLANCTOBACTERIA	2747
PLANCTOMYCETES	1924
PLATYRRHINI	22
PLENITENTORIA	162
PLEOSPORALES	242
PLETHODONTOIDEI	133
PLEURONECTIFORMES	67
PLEURONECTOIDEI	64
POALES	105
POLYPODIALES	172
POLYPODIOPHYTA	373
POLYPORALES	163
PORELLALES	261
PORELLINEAE	236
PORIFERA	773
PORTULACINEAE	35
PRIACANTHIFORMES	88
PRIMATES	74
PROCELLARIIFORMES	60
PROCELLARIIMORPHAE	72
PROPIONIBACTERIALES	669
PROTURA	373
PSEUDONOCARDIALES	84
PSITTACIFORMES	49
PSITTACOIDEA	38
PSOCODEA	344
PSOCOMORPHA	342
PSYCHOMYIOIDEA	150
PTERYGOTA	413
PTILIDIALES	107
PYGIOPSYLLOIDEA	138
PYGOPODOIDEA	110
PYRALOIDEA	90
PYTHONOIDEA	62
RALLOIDEA	46
RAMPHASTOIDEA	35
RAMPHICHTHYOIDEA	54
RANOIDEA	113
RANUNCULALES	112
RHIZOBIALES	1660
RHODOBACTERIA	2480
RODENTIA	73
ROSALES	106
ROSINAE	118
RUMINANTIA	44
RUSSULALES	148
SALAMANDROIDEA	151
SAPINDALES	99
SAUROPSIDA	280
SCARABAEOIDEA (crown)	212
SCIAROIDEA	192
SCINCIFORMATA	155
SCIUROIDEA	48
SCOLOPACI	53
SCOMBRIFORMES	79
SCOMBRIMORPHARIA	96
SCORPAENOIDEI	63
SCROTIFERA	79
SELENOMONADALES	574
SERPENTES	129
SERRANIFORMES	95
SETAPHYTA	491
SILURIFORMES	118
SOLANALES	80
SOOGLOSSOIDEA	94
SORDARIOMYCETES	394
SPARIFORMES	91
SPHAEROCARPALES	162
SPHINGOMONADALES	253
SPIROCHAETES	2154
SPONGILLIDA	176
SPOROZOA	817
SQUAMATA	201
STEGOKROTAPHIA	156
STENOPELMATOIDEA	147
STEPHANOBERYCOIDEI	63
STERNORRHYNCHA	300
STOMIATII	112
STOMIIFORMES	85
STREPTOPHYTA	1150
STRISORES	78
SULLINEAE	50
SULOIDEA (Crown)	48
SUOIDEA	37
SYNBRANCHIFORMES	74
SYNGNATHIFORMES	83
TABANOIDEA	159
TAPHRINOMYCOTINA	467
TARDIGRADA	539
TELEOCEPHALA	274
TELOSCHISTALES	170
TELOSCHISTINEAE	148
TENRECOMORPHA	50
TENTHREDINOIDEA	211
TERESOMATA	155
TESTUDINES	184
TESTUGURIA	61
TETHYTHERIA	66
TETRAODONTOIDEI	63
THELEPHORALES	81
THERIA	159
THERMOPLASMATA	1936
THERMOPLASMATALES	908
THERMOPROTEALES	1892
THERMOTOGAE	2869
THINOCORI	44
THRYONOMYOIDEA	27
THYSANOPTERA	260
TRACHICHTHYIFORMES	48
TREMELLALES	153
TREMELLOMYCETES	301
TRIDACTYLOIDEA	170
TRIGLIOIDEI	55
TROGIOMORPHA	262
TYPHLOPOIDEA	94
TYRANNI	58
TYRANNIDA	48
TYRANNIDES	54
ULVOPHYCEAE	609
UPUPAE	40
VERMILINGUA	40
VERONGIMORPHA	576
VERTEBRATA (crown)	595
VESPINA	235
VIRIDIPLANTAE	1160
VOMBATIFORMES	35
XENARTHRA	66
XENOSYNEUNITANURA	74
YPONOMEUTOIDEA	120
ZEIOGADARIA	109
ZEIOGADIFORMES	109
ZOARCIFORMES	23
ZOARCOIDEI	23
ZYGAENOIDEA	142
ZYGENTOMA	284
ZYGOPHYLLALES	74
ZYGOPTERA	184
